# GATA transcription factor in common bean: a comprehensive genome-wide functional characterization, identification, and abiotic stress response evaluation

**DOI:** 10.1101/2023.04.08.536124

**Authors:** Mohamed Farah Abdulla, Karam Mostafa, Abdullah Aydin, Musa Kavas

## Abstract

The GATA transcription factor has been extensively studied for its regulatory role in various biological processes in many plant species. The functional and molecular mechanism of GATA TFs in regulating tolerance to abiotic stress has not yet been studied in the common bean, a popular and commercially important crop affected by the intensifying climate change. This study analyzed the functional identity of the GATA gene family in the P. vulgaris genome under different abiotic and phytohormonal stress. The *GATA* gene family was systematically investigated in the *P. vulgaris* genome, and 31 *PvGATA* TFs were identified. The collinearity between the common bean, rice, and *Arabidopsis* was studied, and collinearity with Arabidopsis was higher than in rice. Among the 31 *PvGATAs*, 18 showed duplicated events, which suggests the importance of gene duplication in contribution to GATA gene expansion. Furthermore, all the *PvGATA* genes were classified into four major subfamilies, with eight, three, six, and 13 members in each subfamily (subfamilies I, II, III, and IV), respectively. A single GATA domain was also present in all PvGATA protein sequences, however, members of subfamily II contained additional domains like CCT and tify domains. The study also predicted and analyzed the promoter cis-regulatory elements (CREs). A total of 799 CREs was predicted in the *PvGATAs*, categorized into three categories, namely growth and development regulatory elements, stress-responsive elements, and phytohormone-responsive elements. The growth and development regulatory elements had the largest share of CREs in the promoter region of *PvGATA* genes. Additionally, we used qRT-PCR to investigate the expression profiles of five *PvGATA* genes in the common bean roots under abiotic and phytohormone treatments. The results suggest that *PvGATA1/10/25/28* may play crucial roles in regulating plant resistance against salt and drought stress at 24 hours and may be involved in phytohormone-mediated stress signaling pathways. This study provides a comprehensive analysis of the *PvGATA* gene family, which can serve as a foundation for future research on the function of *GATA* Tfs in abiotic stress tolerance in common bean plants.
