## Supplementary material for "GATA transcription factor in common bean: a comprehensive genome-wide functional characterization, identification, and abiotic stress response evaluation": Suplemental Tables: Table S1.xlsx

### Sheet: Sheet1
Primers used in qRT-PCR for expression analysis of PvGATA transcripts under abiotic stress
Phytozome gene ID	Gene ID	Sequence (5'->3')	Template strand	Primer length (nt)	Start site	Stop site	Product length (bp)	Tm (°C)	GC%
Phvul.001G035600	PvGATA1	AAAATGGTCACGGGTCTGGG	Plus	20	384	403	125	60.25	55
		GCTGTATCTGCTTTCTTGCCC	Minus	21	508	488		59.6	52.38
Phvul.003G137100	PvGATA10	GCAACCATTGTCACCTCTTGG	Plus	21	672	692	100	59.73	52.38
		GGTGTGGCAATCAGCACAAA	Minus	20	771	752		59.61	50
Phvul.004G079200	PvGATA14	AGCACCCAATTCCCAGAAGG	Plus	20	781	800	118	59.96	55
		CCAGACTTGTACCTCACACCA	Minus	21	898	878		59.31	52.38
Phvul.009G077500	PvGATA25	GATGATGAGCCCACCTAGCA	Plus	20	216	235	101	59.24	55
		TCCAGAGTGGGGTACTGGTT	Minus	20	316	297		59.81	55
Phvul.009G232700	PvGATA28	GATTGAGCAACAACTCGGCTG	Plus	21	881	901	111	60.14	52.38
		GATCTGAGGGGAAGCCATGAA	Minus	21	991	971		59.51	52.38
