## Supplementary material for "GATA transcription factor in common bean: a comprehensive genome-wide functional characterization, identification, and abiotic stress response evaluation": Suplemental Tables: Table S3.xlsx

### Sheet: Combined GO annotation
Functioanl Gene ontology annotation analysis of PvGATA
Biological process				Molecular function
GO-id	GO-term	No. of Seq.		GO-id	GO-term	No. of Seq.
GO:0034654	nucleobase-containing compound biosynthetic process	31		GO:0046914	transition metal ion binding	31
GO:0019222	regulation of metabolic process	31		GO:0097159	organic cyclic compound binding	31
GO:0009059	macromolecule biosynthetic process	31		GO:0043167	ion binding	31
GO:0044271	cellular nitrogen compound biosynthetic process	31		GO:0046872	metal ion binding	31
GO:0019219	regulation of nucleobase-containing compound metabolic process	31		GO:0043565	sequence-specific DNA binding	31
GO:0006355	regulation of DNA-templated transcription	31		GO:1901363	heterocyclic compound binding	31
GO:0051252	regulation of RNA metabolic process	31		GO:0003676	nucleic acid binding	31
GO:0006807	nitrogen compound metabolic process	31		GO:0005488	binding	31
GO:0051171	regulation of nitrogen compound metabolic process	31		GO:0003677	DNA binding	31
GO:1901360	organic cyclic compound metabolic process	31		GO:0008270	zinc ion binding	31
GO:0018130	heterocycle biosynthetic process	31		GO:0043169	cation binding	31
GO:0019438	aromatic compound biosynthetic process	31		GO:0005515	protein binding	7
GO:0010468	regulation of gene expression	31
GO:0031326	regulation of cellular biosynthetic process	31		Cellular component
GO:0071704	organic substance metabolic process	31		GO-id	GO-term	No. of Seq.
GO:0009889	regulation of biosynthetic process	31		GO:0110165	cellular anatomical entity	20
GO:0065007	biological regulation	31		GO:0043229	intracellular organelle	18
GO:0050794	regulation of cellular process	31		GO:0043227	membrane-bounded organelle	18
GO:1903506	regulation of nucleic acid-templated transcription	31		GO:0005622	intracellular anatomical structure	18
GO:0090304	nucleic acid metabolic process	31		GO:0043226	organelle	18
GO:0006725	cellular aromatic compound metabolic process	31		GO:0043231	intracellular membrane-bounded organelle	18
GO:0031323	regulation of cellular metabolic process	31		GO:0005634	nucleus	18
GO:0043170	macromolecule metabolic process	31		GO:0016020	membrane	3
GO:0006139	nucleobase-containing compound metabolic process	31
GO:0010467	gene expression	31
GO:0016070	RNA metabolic process	31
GO:0097659	nucleic acid-templated transcription	31
GO:0009987	cellular process	31
GO:0044237	cellular metabolic process	31
GO:0044249	cellular biosynthetic process	31
GO:0008152	metabolic process	31
GO:0044238	primary metabolic process	31
GO:0080090	regulation of primary metabolic process	31
GO:0032774	RNA biosynthetic process	31
GO:0034641	cellular nitrogen compound metabolic process	31
GO:0009058	biosynthetic process	31
GO:0060255	regulation of macromolecule metabolic process	31
GO:0046483	heterocycle metabolic process	31
GO:0006351	DNA-templated transcription	31
GO:2001141	regulation of RNA biosynthetic process	31
GO:1901362	organic cyclic compound biosynthetic process	31
GO:1901576	organic substance biosynthetic process	31
GO:0050789	regulation of biological process	31
GO:0010556	regulation of macromolecule biosynthetic process	31
GO:0032502	developmental process	12
GO:1902680	positive regulation of RNA biosynthetic process	10
GO:0010604	positive regulation of macromolecule metabolic process	10
GO:0051173	positive regulation of nitrogen compound metabolic process	10
GO:0045935	positive regulation of nucleobase-containing compound metabolic process	10
GO:1903508	positive regulation of nucleic acid-templated transcription	10
GO:0030154	cell differentiation	10
GO:0031328	positive regulation of cellular biosynthetic process	10
GO:0051254	positive regulation of RNA metabolic process	10
GO:0009891	positive regulation of biosynthetic process	10
GO:0048522	positive regulation of cellular process	10
GO:0031325	positive regulation of cellular metabolic process	10
GO:0048869	cellular developmental process	10
GO:0048518	positive regulation of biological process	10
GO:0010557	positive regulation of macromolecule biosynthetic process	10
GO:0009893	positive regulation of metabolic process	10
GO:0045893	positive regulation of DNA-templated transcription	10
