## Supplementary material for "GATA transcription factor in common bean: a comprehensive genome-wide functional characterization, identification, and abiotic stress response evaluation": Suplemental Tables: Table S4.xlsx

### Sheet: Sub-cellular
Sub-cellular localization of PvGATA proteins
Gene Name	Nucleus	Cytoplasm	Mitochondrion	Vacuole	Cytoskeleton	Chloroplast	Plastid	Golgi apparatus	Peroxisome	Extracellular
PvGATA1	13	0	0	0	0	1	0	0	0	0
PvGATA2	14	0	0	0	0	0	0	0	0	0
PvGATA3	2	4	0	0	0	0	0	4	0	0
PvGATA4	7	0	0	0	0	7	0	0	0	0
PvGATA5	8	0	0	0	0	5	0	0	0	1
PvGATA6	14	0	0	0	0	0	0	0	0	0
PvGATA7	14	0	0	0	0	0	0	0	0	0
PvGATA8	1	7	1	0	1	0	1	1	0	2
PvGATA9	9	0	1	0	0	2	0	0	0	2
PvGATA10	10	0	0	0	0	2	1	0	1	0
PvGATA11	9	0	0	0	0	5	0	0	0	0
PvGATA12	6	1	2	0	0	3	0	0	0	2
PvGATA13	10	2	1	0	0	1	0	0	0	0
PvGATA14	13	0	0	0	0	0	0	0	0	1
PvGATA15	14	0	0	0	0	0	0	0	0	0
PvGATA16	13	0	0	0	0	1	0	0	0	0
PvGATA17	13	1	0	0	0	0	0	0	0	0
PvGATA18	13	1	0	0	0	0	0	0	0	0
PvGATA19	13	0	0	0	0	1	0	0	0	0
PvGATA20	11	1	0	0	0	2	0	0	0	0
PvGATA21	8	4	0	1	0	1	0	0	0	0
PvGATA22	11	1	0	0	0	1	1	0	0	0
PvGATA23	14	0	0	0	0	0	0	0	0	0
PvGATA24	9	2	0	1	0	2	0	0	0	0
PvGATA25	6	0	4	0	0	4	0	0	0	0
PvGATA26	13	0	0	0	0	1	0	0	0	0
PvGATA27	11	2	0	0	0	1	0	0	0	0
PvGATA28	9	1	1	0	0	2	0	0	1	0
PvGATA29	13	1	0	0	0	0	0	0	0	0
PvGATA30	7	0	1	0	0	3	3	0	0	0
PvGATA31	12.5	1.5	0	0	0	0	0	0	0	0

### Sheet: Tissue
Diffrential expression of PvGATA transcripts from different tissues (Log2(FPKM))
Column1	Leaf	Stem	Shoot-tip	Flower	Pod	Seed	Roots		Values greater than 1
PvGATA1	0.843955	-0.0103387	-0.230184	0.192899	0.712131	0.902916	-1.11852		Based on data from PRJNA210619
PvGATA2	0.984807	0.882563	1.20447	1.18086	1.01497	0.627318	0.656465
PvGATA3	0.0758124	-0.530943	0.0388973	0.0824688	0.0591866	-0.353835	0.0209242
PvGATA4	0.122977	0.261077	0.145491	0.33811	0.308838	0.352479	0.379588
PvGATA5	-0.234069	-0.53419	0.412164	0.325956	0.0423667	0.193616	-0.154258
PvGATA6	0.92165	1.02288	1.15536	0.99956	0.823702	1.14952	0.467159
PvGATA7	0.692381	0.660117	0.78785	0.759678	0.773495	0.7568	0.789666
PvGATA8	0	0	0	0	0	-1.04824	0
PvGATA9	1.33975	1.51569	1.65956	1.50561	1.53179	1.48402	1.05284
PvGATA10	1.29084	0.382871	0.681196	0.750461	-0.880872	-0.816772	-1.52119
PvGATA11	0.541945	0.728132	0.486998	0.435938	0.686574	0.669777	0.804753
PvGATA12	0.347806	0.404707	0.892881	0.479401	0.262299	-0.0995705	0.116827
PvGATA13	0.721334	0.723306	0.871524	0.760834	0.968202	1.15361	0.780177
PvGATA14	1.14142	0.790001	1.11454	1.26492	1.11384	0.312694	-0.412917
PvGATA15	1.4776	1.50955	1.23656	0.916183	0.986136	0.770655	1.03264
PvGATA16	1.07108	0.858057	0.963368	0.869667	1.04717	1.05226	0.860412
PvGATA17	1.88421	1.74186	1.63133	1.49079	1.5583	1.36127	1.85009
PvGATA18	1.26397	0.753371	0.961318	0.764001	0.949519	0.792075	0.487721
PvGATA19	-0.622941	-0.498289	-0.360832	0.448886	-0.0252727	0	-1.44375
PvGATA20	0.864885	0.775544	1.09843	0.981157	1.00723	1.15045	0.71157
PvGATA21	1.02248	1.12008	1.18247	1.1124	1.21592	1.17713	1.01739
PvGATA22	1.68696	1.59538	1.40777	1.02547	0.991446	1.06761	1.27729
PvGATA23	1.08187	1.07203	0.573716	0.963091	0.713957	0.738803	1.09482
PvGATA24	1.21411	1.1212	1.15516	1.23746	1.13566	1.34036	1.02503
PvGATA25	0.0781282	0	0	-1.06903	-0.23498	0	0
PvGATA26	0.218855	-0.0774288	0.516154	0.460522	0.167467	-0.316136	0.912751
PvGATA27	0	-0.604199	-0.680623	0.0761594	0.276656	-0.330286	-0.906204
PvGATA28	1.08903	-1.25562	0.212026	-0.87629	0.735912	-0.119469	0
PvGATA29	0.277656	0.520617	0.523375	0.373339	-0.158099	0.127849	1.29078
PvGATA30	1.0529	0.714165	0.962765	0.522614	0.839629	0.251085	0.422963
PvGATA31	1.00865	0.444652	0.770407	0.721455	0.712183	0.590784	0.268155

### Sheet: Stress
Diffrential expression of PvGATA transcripts under different stress conditions (Log2(FC))
Gene ID	1	2	3	4	5	6	7		Values greater than 1
PvGATA1	1.51194	-0.713576	2.28152	0	-1.333	2.61056	-1.65137		SRA bioproject
PvGATA2	1.99608	0.377353	1.32068	2.3542	1.444	1.70565	-0.971678	1	PRJNA6567942
PvGATA3	0.670571	-0.346915	-0.428342	2.73764	-2.924	0.583812	-1.98368	2	PRJNA6567942
PvGATA4	-0.585269	0.182863	-0.321423	0.0834819	-0.339	-0.810033	-0.150181	3	PRJNA691982
PvGATA5	-0.134608	0.116026	-1.24851	-0.137043	0	0	0	4	PRJNA508605
PvGATA6	0.885788	0.28064	0.103419	1.16035	0.265	1.53646	-1.87245	5	PRJNA508605
PvGATA7	0.284898	-0.127716	-0.0743846	7.13524	-0.578	0.350096	-1.1583	6	PRJNA574280
PvGATA8	0	0.231045	-0.184789	0	0	-5.41276	0	7	PRJNA793687
PvGATA9	0.33333	-0.117944	0.508123	3.16962	0.652	2.52472	0.270262
PvGATA10	-0.0281322	0.212494	6.00784	0	0.247	8.34745	-4.3715
PvGATA11	-0.465568	-0.17673	-0.803295	0.411115	0.341	-1.16111	0.939425
PvGATA12	0.00299325	-0.234395	-0.500092	0.575904	3.4	1.19305	0
PvGATA13	0.326417	-0.174134	1.17897	5.9291	1.738	-1.58766	0.377124
PvGATA14	1.97211	1.14593	0.448588	4.8931	2.8126	1.2814	-3.09931
PvGATA15	-0.228364	-0.370663	0.912512	1.40542	2.025	0.118727	1.40782
PvGATA16	0.180179	0.402774	0.569228	0.206132	-0.1	0.16612	-0.179738
PvGATA17	0.117625	-0.303648	0.772294	1.74669	1.8994	-0.614701	3.99475
PvGATA18	0.129934	-0.0921242	0.0370958	4.49975	0.107	2.98085	0.739727
PvGATA19	0	0.383112	0.0182621	0	2.265	0	0
PvGATA20	0.100673	-0.0288642	-0.13817	0.636207	-0.509	1.11464	0.233004
PvGATA21	-0.100749	0.11097	0.420763	0.249346	-0.291	0.611778	0.342848
PvGATA22	-0.418695	-1.34192	-0.49886	3.89595	-0.068	-0.41311	2.23731
PvGATA23	-0.333928	-0.229773	0.148932	-0.323061	-0.308	-0.905673	0.0446175
PvGATA24	0.449883	0.477024	0.0171114	1.41695	0.082	1.55127	-0.793686
PvGATA25	0.0108346	0	0.86508	0	2.02	0	1.5726
PvGATA26	-0.0661847	0.584806	-0.604121	1.29998	0.66	0	1.68962
PvGATA27	0.663015	0.112343	-0.605495	0	-0.774	2.11782	-1.58248
PvGATA28	-1.29998	0.457389	2.49498	0	-1.028	2.40917	-2.10836
PvGATA29	-0.104771	0.442816	0.650207	5.15114	0	0	0.0681806
PvGATA30	0.215801	-0.411688	-0.385634	11.2442	-0.453	0.285031	-0.560202
PvGATA31	1.85188	0.259997	0.816529	1.13066	-0.052	1.32191	-1.27578
